# Genetic resistance to stripe rust infection of the wheat ear is controlled by genes controlling foliar resistance and flowering time

**DOI:** 10.1101/2021.04.27.441654

**Authors:** Laura Bouvet, Lawrence Percival-Alwyn, Simon Berry, Paul Fenwick, Sarah Holdgate, Ian J. Mackay, James Cockram

## Abstract

Yellow rust (YR), or stripe rust, is a fungal infection of wheat (*Triticum aestivum* L.) caused by the pathogen *Puccinia striiformis* Westend f. sp. *tritici* (*Pst*). While much research has focused on YR infection of wheat leaves, we are not aware of reports investigating the genetic control of YR resistance in other wheat structures, such as the ears. Here we use an eight-founder population to undertake genetic analysis of glume YR infection in wheat ears. Five quantitative trait loci (QTL) were identified, each explaining between ~3-7% of the phenotypic variation. Of these, three (*QYrg.niab-2D.2, QYrg.niab-4D.1* and *QYrg.niab-5A.1*) co-located with QTL for leaf YR resistance previously identified in the same population, with evidence suggesting *QYrg.niab-5A.1* may correspond to the adult plant resistance locus *Yr34* which originates from *T. monococcum* ssp. *monococcum* and that resistance at *QYrg.niab-2D.2* may be conferred by chromosomal introgression from a wheat relative. Additional leaf YR resistance QTL previously identified in the population were not detected as controlling glume resistance, with the remaining two glume YR QTL linked to genetic loci controlling flowering time. The first of these, *QYrg.niab-2D.1*, mapped to the major flowering time locus *Photoperiod-D1* (*Ppd-D1*), with the early-flowering allele from the MAGIC founder Soissons conferring reduced glume YR resistance. The second, *QYrg.niab-4A.1*, was identified in one trial only, and was located close to a flowering time QTL. This indicates earlier flowering results in increased glume YR susceptibility, likely due to exposure of tissues during environmental conditions more favourable for *Pst* infection. Collectively, our results provide first insights into the genetic control of YR resistance in glumes, controlled by subsets of QTL for leaf YR resistance and flowering time. This work provides specific genetic targets for the control of YR resistance in both the leaves and the glumes, and may be especially relevant in *Pst-prone* agricultural environments where earlier flowering is favoured.

**Core ideas:**

- *Puccinia striiformis* Westend f. sp. *tritici* (*Pst*) causes yellow rust (YR) in wheat leaves and ears.
- We present the first reports for the genetic control of YR on the wheat ear.
- Ear YR infection is controlled by subsets of QTL controlling leaf resistance and flowering time.
- The findings are relevant to wheat breeding for *Pst*-prone environments.
