## Supplementary Table 2 for "Genetic resistance to stripe rust infection of the wheat ear is controlled by genes controlling foliar resistance and flowering time"

### Sheet: Supplementary Table 2
MAGIC line	MAGIC line code	NIAB16	OSG16
MEL_024-2	5353	1.01716	1.00075
MEL_043-2	5450	2.0317	2.00186
MEL_050-5	5489	0.998682	1.00151
MEL_052-8	5505	2.99674	1.00204
MEL_059-1f	5549	0.986639	1.00075
MEL_095-7	5735	2.52107	2.45133
MEL_103-1	5783	1.04143	1.00037
MEL_119-5	5889	0.97637	1.00093
MEL_133-4	5964	1.00955	1.00093
MEL_137a-1	5984	2.05566	1.00093
MEL_177b-1a	6247	0.995915	1.00204
MEL_178-1b	6250	0.99087	2.00186
MEL_178-2a	6251	1.0095	1.00037
MEL_192-6	6336	2.48187	1.41603
MEL_005-7	5247	0.992822	1.00037
MEL_015-3	5303	1.01242	1.00151
MEL_016-4	5309	0.996454	1.00315
MEL_020-1	5327	1.02624	0.998598
MEL_020-3	5330	1.00762	1.00128
MEL_020-5	5332	0.987465	1.00151
MEL_031-2c	5392	0.997234	1.00208
MEL_034-4	5408	0.99815	0.997215
MEL_034-5	5409	1.00704	0.999898
MEL_043-6	5454	1.0065	0.998598
MEL_061-4A	5559	2.04049	1.00151
MEL_091-5	5707	1.99332	2.44267
MEL_096-5	5743	1.43833	1.00128
MEL_097-6	5751	1.39587	1.00204
MEL_104-4	5793	1.01583	1.00075
MEL_104-7	5794	1.01265	1.00151
MEL_109-3	5820	2.39507	2.00301
MEL_113-5	5848	1.4272	0.997215
MEL_128-6	5932	NA	NA
MEL_149-1	6060	0.967756	1.00204
MEL_149-3	6062	2.04159	2.45449
MEL_153-1	6086	0.991369	1.00151
MEL_156-6	6103	0.997234	1.00037
MEL_159-8	6127	1.02057	1.00075
MEL_161-2	6134	1.01585	0.994066
MEL_168-3	6184	0.987674	1.00128
MEL_173-5	6216	3.96826	0.998598
MEL_190-8	6326	1.00722	0.997215
MEL_194b-1	6355	2.0339	2.00186
MEL_196-4	6370	1.00371	0.997215
MEL_204-1	6421	1.93551	0.998598
MEL_208-4	6453	0.997234	1.00315
MEL_036-3	5418	1.01856	1.00075
MEL_056-1	5527	1.01716	1.00093
MEL_136-2a	5979	1.01085	1.00128
MEL_157-5	6109	2.4105	1.00128
MEL_193-1	6339	0.974432	0.998067
MEL_055-2b	5526	NA	NA
MEL_023-5	5349	0.993314	0.999898
MEL_047b-1a	5474	0.987733	1.00075
MEL_059-1a	5544	1.04143	1.00093
MEL_059-1d	5547	1.01856	0.997215
MEL_059-1e	5548	0.978975	1.00204
MEL_097-2	5746	1.01695	1.00208
MEL_102-3	5779	0.993314	0.998067
MEL_109-2	5819	2.01876	0.999421
MEL_123-4	5911	1.01695	1.00065
MEL_044a-2	5457	2.50043	3.00195
MEL_182-1a	6272	3.02165	2.45449
MEL_027-1e	5371	1.00013	1.00037
MEL_210-1b	6468	1.36096	1.00065
MEL_047a-1	5471	1.01716	0.994066
MEL_048-2bA	5479	2.02535	0.999898
MEL_092-6	5712	NA	NA
MEL_123-1	5908	0.992799	0.999898
MEL_126-4	5920	2.01347	0.998598
MEL_161-7	6136	0.988669	1.00151
MEL_174-2	6219	1.02856	1.00128
MEL_004-3	5239	1.01585	1.00037
MEL_006-1	5250	2.44502	1.00128
MEL_006-3	5252	1.01695	0.999421
MEL_007-1b	5257	1.00947	0.998598
MEL_009b-2	5274	1.93286	1.00208
MEL_010-1a	5275	1.42442	2.44475
MEL_010-1b	5277	1.00861	2.83055
MEL_012-1b	5287	NA	NA
MEL_013-2c	5296	NA	NA
MEL_014-2	5297	1.97385	1.00093
MEL_014-4	5298	2.37051	1.9972
MEL_014-7	5300	2.01901	0.999421
MEL_015-2	5302	0.997697	1.00093
MEL_015-7	5305	0.997697	1.00093
MEL_015-8	5306	1.01585	1.00037
MEL_018-1	5319	1.01232	1.00204
MEL_019-4	5323	2.02632	1.4171
MEL_019-5	5324	1.01695	1.00037
MEL_021-1	5336	NA	NA
MEL_021-3	5338	NA	NA
MEL_022-2b	5344	1.99797	0.997215
MEL_023-2	5347	0.997697	1.00315
MEL_025-1b	5359	NA	NA
MEL_025-1d	5362	0.996556	1.00128
MEL_025-1e	5363	1.99447	2.0063
MEL_031-1c	5389	0.986639	1.00075
MEL_032-1	5393	0.966432	1.00208
MEL_032-6	5396	0.977783	1.00075
MEL_034-6	5410	4.88185	5.00464
MEL_035-1	5412	0.958267	1.00093
MEL_036-8	5420	1.00918	1.00128
MEL_041-1c	5440	0.998914	0.998598
MEL_041-2c	5443	1.02534	1.00075
MEL_052-5	5502	1.39622	1.00075
MEL_054-2	5516	1.00013	1.00315
MEL_054-7	5519	1.02922	1.00151
MEL_054-8	5520	5.00066	4.01261
MEL_055-1a	5521	NA	NA
MEL_058-3	5540	2.01901	3.00279
MEL_060-2bA	5553	1.01267	1.00151
MEL_062-3	5565	3.83307	1.99884
MEL_070-1c	5588	2.86749	3.46671
MEL_071-1a	5592	0.97637	1.00037
MEL_071-1b	5593	1.00938	1.00315
MEL_071-1c	5594	0.987465	0.998598
MEL_071-1e	5596	4.01923	3.46375
MEL_071-1f	5597	0.99087	1.00315
MEL_072-1c	5600	1.4144	1.9972
MEL_072-1d	5601	1.3975	2.0015
MEL_072-1e	5602	1.4272	1.9972
MEL_072-1f	5603	1.94131	1.9998
MEL_073-2	5605	1.41928	1.4171
MEL_073-8	5612	1.42442	3.00195
MEL_075-4	5622	1.00955	1.00315
MEL_078-1bA	5635	0.962341	1.00128
MEL_081-3	5645	1.00128	0.997215
MEL_081-5	5647	3.05085	3.99768
MEL_082-1b	5650	3.02754	1.41603
MEL_084-3	5662	1.02465	1.00037
MEL_088-6	5688	1.01716	1.00315
MEL_089-4	5695	1.02922	0.998598
MEL_091-4	5706	2.37051	1.9998
MEL_092-3	5710	0.998174	1.00204
MEL_093-3	5717	1.00013	1.00208
MEL_095-6	5734	0.994047	1.00128
MEL_095-8	5738	1.98663	1.41407
MEL_096-2	5741	NA	NA
MEL_096-6	5744	NA	NA
MEL_097-1	5745	4.93462	4.99711
MEL_097-5	5750	1.01706	0.999898
MEL_099-4	5762	0.995117	0.998067
MEL_100-2b	5770	3.86573	3.00112
MEL_102-1	5778	0.997465	0.998598
MEL_105-5	5799	1.01585	0.994066
MEL_106a-1	5801	4.53183	2.82814
MEL_106b-2	5805	1.0095	0.994066
MEL_108-3	5812	1.01585	0.994066
MEL_111-1	5832	0.997579	0.999421
MEL_111-5	5835	0.988895	1.00151
MEL_113-1a	5843	1.0095	1.98813
MEL_115-8	5861	0.998854	1.00204
MEL_116-4	5863	0.992739	1.00204
MEL_118-3b	5883	4.88312	2.00301
MEL_119-4	5888	1.01706	1.41603
MEL_120-6	5894	0.970656	1.41513
MEL_120-7	5895	1.00475	0.997215
MEL_121-1b	5898	1.41268	1.41407
MEL_121-1e	5901	1.00728	1.00075
MEL_122-2b	5906	1.01585	0.994066
MEL_124-2	5912	3.03997	2.8342
MEL_124-4	5913	2.45003	1.72962
MEL_128-1	5927	1.41742	1.00128
MEL_128-3	5929	2.0191	3.00112
MEL_128-4	5930	4.94448	4.47505
MEL_129-1	5935	NA	NA
MEL_130-2	5941	1.0095	0.994066
MEL_130-4	5943	1.95274	1.00037
MEL_131-1c	5950	3.50229	2.82446
MEL_133-2	5962	1.00393	0.998067
MEL_141-5	6010	1.01332	1.00065
MEL_141-7	6012	1.00938	1.00208
MEL_142-2	6014	0.995915	1.00128
MEL_143-2	6022	0.976854	0.997215
MEL_143-4	6023	3.03326	1.41223
MEL_143-7	6025	1.40059	0.998598
MEL_143-8	6026	2.37941	0.998598
MEL_146-1b	6041	1.01085	1.00151
MEL_152-1a	6079	1.95274	0.994066
MEL_154-1a	6087	1.00177	0.997215
MEL_154-3	6091	0.996268	1.99443
MEL_155-3a	6097	1.01695	1.00208
MEL_156-1	6099	2.00026	1.00208
MEL_160-8	6132	2.02483	1.00065
MEL_161-5	6135	1.40201	2.00417
MEL_165-7	6171	1.00352	0.999898
MEL_166-1a	6173	0.997234	1.00037
MEL_166-2a	6175	0.966432	1.00037
MEL_166-3b	6177	0.99087	0.994066
MEL_167-7	6179	0.977725	1.00075
MEL_168-1bA	6182	1.42374	2.83269
MEL_170-5	6197	1.98413	2.0013
MEL_172-1	6207	2.8027	0.998067
MEL_172-2	6208	1.39579	1.41223
MEL_172-4	6210	0.98703	0.998067
MEL_172-5	6212	1.00013	1.00208
MEL_172-6	6213	0.958267	1.00315
MEL_174-1	6218	1.01585	0.999421
MEL_174-4	6222	1.39101	0.997215
MEL_175-8	6235	3.02866	0.994066
MEL_179-2	6254	0.996454	0.998598
MEL_179-3	6255	3.02866	0.994066
MEL_179-4	6256	0.983204	1.41634
MEL_180-2	6259	1.01716	1.00315
MEL_180-3	6260	1.39101	2.45109
MEL_185-2	6295	0.983493	1.41513
MEL_185-5	6298	3.38714	3.00452
MEL_189-5	6320	2.89929	1.00315
MEL_189-7	6321	1.43663	0.999898
MEL_192-7	6337	4.03753	4.97033
MEL_193-7	6347	1.38562	1.00128
MEL_195-1e	6364	1.00851	1.00075
MEL_195-1f	6365	1.02783	0.999898
MEL_196-1B	6367	0.996658	1.41603
MEL_197-7	6378	1.02922	0.998598
MEL_198-2	6381	4.95685	4.98607
MEL_198-3	6382	1.95545	2.44924
MEL_199-7	6393	1.95468	2.00075
MEL_200-1b	6395	1.00323	1.00065
MEL_200-3	6397	0.996658	1.00128
MEL_202-2	6407	0.966432	1.00093
MEL_202-3	6408	1.4013	1.00065
MEL_202-5	6411	0.994219	0.998067
MEL_203-3	6415	0.992799	0.998067
MEL_203-8	6420	2.99309	4.00834
MEL_206b-2	6440	2.00721	1.41603
MEL_207-3	6445	1.00182	1.00128
MEL_208-1	6450	NA	NA
MEL_209-4	6461	1.40731	1.00065
MEL_002-3	5226	1.01585	1.00315
MEL_030-2a	5384	0.992739	0.998067
MEL_039-1e	5434	0.986924	1.00093
MEL_056-6	5531	1.00352	1.00065
MEL_058-4	5541	1.00013	1.00037
MEL_063a-2	5569	0.997697	1.00208
MEL_072-1b	5599	1.42547	0.999898
MEL_077-6	5633	0.991369	0.999898
MEL_098-7	5759	1.04143	1.00315
MEL_103-8	5789	0.98194	1.41148
MEL_109-7	5824	1.02465	1.00037
MEL_120-5	5893	0.997234	0.999421
MEL_121-1a	5897	1.42676	1.00128
MEL_124-5	5914	1.99539	1.00065
MEL_129-6	5938	1.99771	1.4171
MEL_139-1	5994	1.41452	1.41634
MEL_146-1a	6040	1.00955	0.999421
MEL_151-3	6075	1.39678	1.41027
MEL_157-6	6110	3.84709	1.41027
MEL_162-3	6139	0.967756	1.00065
MEL_181-5	6268	0.977338	1.00208
MEL_189-2	6318	0.977338	1.00037
MEL_193-8	6348	1.00762	1.00075
MEL_197-2	6374	3.96348	1.99884
MEL_035-8	5416	0.99809	1.00075
MEL_065-2b	5579	2.99309	3.00112
MEL_121-1d	5900	0.997579	0.998598
MEL_124-7	5915	0.994278	0.998067
MEL_126-3	5919	0.987733	1.00065
MEL_126-5	5921	1.40894	0.998067
MEL_145-4	6036	2.99309	3.00945
MEL_195-1cD	6362	0.997406	0.999898
MEL_210-4	6472	1.00013	1.00208
MEL_001-2b	5223	1.01716	2.00417
MEL_014-8	5301	1.00955	1.00315
MEL_020-7	5334	0.997234	1.00315
MEL_023-6	5350	1.00732	1.41407
MEL_030-1b	5382	1.01716	0.994066
MEL_037-1a	5421	1.01381	0.997215
MEL_037-2a	5424	0.997579	0.997215
MEL_038-1a	5426	1.00013	1.00093
MEL_038-2b	5429	2.0317	0.994066
MEL_040-1c	5436	1.01716	1.00315
MEL_043-5	5453	0.991632	0.998598
MEL_044b-1b	5461	0.970656	1.00065
MEL_057-3	5537	0.992237	0.997215
MEL_058-1	5538	0.981882	1.00128
MEL_058-7	5543	1.02465	2.00417
MEL_059-1b	5545	0.986917	1.00065
MEL_059-1c	5546	0.998174	1.00151
MEL_066-1b	5582	0.997465	0.998067
MEL_071-1d	5595	3.93282	2.99826
MEL_081-1a	5642	0.977338	1.00075
MEL_081-4	5646	1.02238	1.00151
MEL_082-2	5651	0.996409	0.998598
MEL_087-1c	5682	0.990194	0.999898
MEL_091-1a	5702	NA	NA
MEL_101-7	5776	1.01865	1.00075
MEL_102-4	5780	1.96719	1.99613
MEL_109-6	5822	1.01933	0.998598
MEL_111-3	5834	1.00947	1.00204
MEL_111-7	5837	0.997579	1.00037
MEL_112-4	5841	0.979781	1.00075
MEL_116-2	5862	2.00257	1.41148
MEL_117-2	5870	1.00955	0.994066
MEL_118-1b	5878	1.41433	1.00204
MEL_121-1f	5902	1.00667	1.00204
MEL_137b-3	5987	1.02238	1.00204
MEL_140-3	6006	2.48059	2.00408
MEL_145-2	6034	5.01857	3.45445
MEL_150-3	6069	0.985062	0.997215
MEL_156-4	6101	0.981633	0.997215
MEL_156-5	6102	1.01716	1.00315
MEL_158-2	6114	2.04931	1.00208
MEL_159-4	6124	1.02783	2.0063
MEL_170-3	6196	1.03301	0.998067
MEL_173-2	6214	1.0095	1.00208
MEL_181-3	6267	1.00013	1.00037
MEL_188-2	6313	1.95274	2.00186
MEL_189-3	6319	NA	NA
MEL_194a-4	6354	1.01265	0.997215
MEL_194b-4	6356	0.983204	1.00093
MEL_195-1a	6357	1.01259	1.00075
MEL_195-1d	6363	1.00717	1.00151
MEL_196-3	6369	1.01695	1.00128
MEL_197-3	6375	0.997465	1.00151
MEL_197-6	6377	0.966432	0.999421
MEL_201-4	6402	1.68777	1.41223
MEL_202-4	6409	1.41442	0.998067
MEL_206b-1	6439	NA	NA
MEL_208-3	6452	1.01585	1.00093
MEL_003-1c	5234	NA	NA
MEL_043-4	5452	1.00944	0.998067
MEL_058-2	5539	0.99087	1.00315
MEL_061-1	5557	2.40469	0.997215
MEL_063a-1	5568	1.02537	1.00075
MEL_132-1	5954	5.00642	4.46587
MEL_136-3aB	5982	1.04143	1.00093
MEL_139-7	6001	1.00352	0.998067
MEL_141-1	6007	1.38631	1.41603
MEL_145-3	6035	1.02248	0.998067
MEL_148-1d	6056	1.41887	1.00075
MEL_175-4	6231	0.966432	0.994066
MEL_188-7	6314	1.01585	0.999421
MEL_205-1d	6433	3.05148	2.0063
MEL_205-1e	6435	0.966432	1.00093
MEL_016-6	5311	0.999935	0.999898
MEL_023-4	5348	0.996268	1.00065
MEL_061-2	5558	1.02783	0.994066
MEL_105-3	5797	0.997579	1.00093
MEL_148-1cB	6055	0.99087	1.00315
MEL_148-1fA	6058	1.91653	1.00093
MEL_162-6	6143	1.96641	0.999421
MEL_163-3	6147	0.987756	1.00128
MEL_169-2a	6189	1.40913	1.00204
MEL_175-2	6228	1.01933	0.998067
MEL_005-4	5245	1.42105	1.41223
MEL_005-8	5248	0.994047	0.997215
MEL_033-5	5404	0.97637	0.994066
MEL_040-2c	5438	1.97481	0.999898
MEL_048-1a	5476	0.997697	1.00093
MEL_048-1c	5477	0.996409	1.00151
MEL_061-7	5561	1.38824	2.45109
MEL_064-1a	5571	1.01103	1.00075
MEL_064-1b	5572	1.00955	1.00208
MEL_064-1e	5575	NA	NA
MEL_064-1f	5576	1.76512	1.99443
MEL_073-3	5607	1.02465	2.00075
MEL_077-4	5631	1.01259	1.00204
MEL_082-1a	5648	1.99258	1.4171
MEL_084-1	5660	1.04143	1.00204
MEL_086-3	5675	1.01863	5.00326
MEL_086-7	5678	0.981633	0.999898
MEL_093-4	5718	1.01381	1.41407
MEL_098-1	5752	NA	NA
MEL_098-5	5756	3.02815	1.99884
MEL_114-8	5853	0.996207	0.999898
MEL_132-2	5955	NA	NA
MEL_139-2	5996	1.00762	1.00075
MEL_142-4	6016	0.983493	1.00204
MEL_150-8	6072	1.00762	0.998067
MEL_151-5	6077	1.04143	1.00037
MEL_152-4	6085	1.02465	1.00037
MEL_154-2a	6089	2.5043	1.41148
MEL_158-1	6112	1.01863	1.00128
MEL_158-4	6116	1.36794	1.00204
MEL_158-8	6120	2.41822	1.41603
MEL_160-5	6130	2.9917	2.0063
MEL_163-4	6148	2.00453	0.997215
MEL_165-4	6166	1.04143	0.999421
MEL_165-8	6172	0.997234	1.00208
MEL_167-8	6180	0.997697	2.00417
MEL_169-2cA	6192	1.00955	1.00093
MEL_170-1b	6194	0.967756	1.00065
MEL_176-5	6240	2.04931	1.00315
MEL_183-1	6278	3.02815	1.99884
MEL_183-7	6285	0.966432	1.00037
MEL_185-4	6297	1.01705	0.999898
MEL_190-7	6325	0.996291	1.00204
MEL_191-4	6330	0.97249	0.998598
MEL_201-6	6404	1.3969	1.00151
MEL_205-1f	6436	1.00738	0.998067
MEL_206a-1a	6437	1.01265	1.00128
MEL_207-1	6443	2.00017	0.998067
MEL_207-6	6448	1.00483	1.41603
MEL_208-2	6451	1.99539	1.98813
MEL_208-6	6455	1.00938	1.00065
MEL_210-2a	6469	0.97637	0.999421
MEL_002-7	5231	1.00013	1.98813
MEL_004-2	5238	1.00352	1.00204
MEL_004-5	5241	0.986924	2.0063
MEL_005-3	5244	NA	NA
MEL_006-6	5253	1.02783	1.00037
MEL_006-7	5254	1.39649	1.00151
MEL_006-8	5255	1.01585	2.00075
MEL_007-2b	5260	0.997697	1.00315
MEL_008-3	5264	2.45812	3.46375
MEL_008-4	5265	1.98181	4.46349
MEL_009a-2b	5270	1.04143	0.994066
MEL_010-3	5278	0.995915	0.998067
MEL_010-5	5279	0.977338	1.00315
MEL_011-1b	5281	0.99705	0.998598
MEL_011-2a	5282	1.38893	0.998598
MEL_011-3	5284	2.01901	1.98813
MEL_011-4	5285	0.993506	2.45449
MEL_012-3	5290	0.991471	1.00204
MEL_012-4	5291	0.97249	0.999898
MEL_013-1a	5292	NA	NA
MEL_017-4	5315	2.01335	1.9998
MEL_018-2	5320	4.03802	4.97033
MEL_019-1a	5321	2.79356	1.9972
MEL_019-6	5325	3.90548	3.00279
MEL_021-2	5337	NA	NA
MEL_021-7	5339	0.990194	0.999898
MEL_022-1c	5342	2.0317	3.00279
MEL_025-1c	5360	0.998854	1.00204
MEL_025-1f	5364	1.40035	2.0015
MEL_028-1c	5374	3.07396	5.01042
MEL_029-1c	5377	1.00182	1.00151
MEL_029-2b	5379	3.55197	4.98607
MEL_033-1a	5399	3.98582	2.82296
MEL_033-2	5401	0.970656	1.00065
MEL_033-4	5403	3.93397	3.87551
MEL_033-7	5406	2.49125	2.45318
MEL_035-2	5413	2.39451	1.00075
MEL_036-1b	5417	1.01085	0.998067
MEL_043-1	5449	0.993291	2.8342
MEL_043-7	5455	3.03948	2.83055
MEL_044a-4	5459	1.76553	2.0013
MEL_046-1	5467	0.977338	2.9822
MEL_046-2	5468	1.42457	4.48126
MEL_047a-3	5473	1.02922	1.41603
MEL_049-4	5484	0.983204	1.00208
MEL_049-5	5485	4.93618	4.47505
MEL_050-1	5487	3.94512	3.15347
MEL_050-6	5490	0.997234	0.999421
MEL_052-1	5498	3.47529	5.00326
MEL_052-3	5500	2.0191	2.00417
MEL_052-7	5503	4.97023	5.00642
MEL_053-1a	5507	0.996207	1.41148
MEL_053-2a	5511	3.3688	1.41634
MEL_056-4	5529	1.00008	1.00075
MEL_056-5	5530	1.01585	0.999421
MEL_057-1a	5533	1.01583	2.45318
MEL_060-1a	5550	2.0373	1.41407
MEL_060-1b	5551	0.997579	2.00186
MEL_060-3	5555	1.00328	1.00075
MEL_060-4	5556	2.40569	1.41223
MEL_062-2	5564	1.40731	1.00075
MEL_063b-1	5570	0.99087	1.00208
MEL_064-1c	5573	0.997579	0.999421
MEL_064-1d	5574	2.0191	5.01042
MEL_065-1c	5578	1.01267	1.00065
MEL_074-5	5615	1.00944	1.41027
MEL_075-2b	5620	1.95468	2.0063
MEL_075-3	5621	3.99031	3.00112
MEL_076-1d	5626	1.40135	5.00642
MEL_077-3	5630	2.45833	1.72962
MEL_078-1cA	5637	1.41079	3.46375
MEL_083-1	5655	1.41151	1.4171
MEL_085-4	5672	1.93286	1.98813
MEL_088-1	5685	5.04776	4.97033
MEL_088-7	5689	2.83206	4.47887
MEL_089-2a	5693	2.4835	1.7287
MEL_090-2c	5701	0.999395	1.00065
MEL_091-2	5704	2.98647	2.00408
MEL_092-1	5708	1.43211	3.45741
MEL_092-4	5711	NA	NA
MEL_093-2	5716	1.41151	0.998598
MEL_093-6	5720	2.08286	4.01261
MEL_093-7	5721	1.41235	1.00065
MEL_095-2	5730	1.97551	1.41513
MEL_096-1a	5739	2.99981	4.47505
MEL_096-4	5742	2.80704	2.00301
MEL_097-3	5748	1.36794	1.00151
MEL_098-2	5753	1.00352	2.00257
MEL_099-5	5763	0.991369	2.0013
MEL_099-8	5765	0.981882	0.997215
MEL_101-4	5773	1.01695	1.00315
MEL_103-2	5784	1.01583	1.00075
MEL_103-3	5785	0.99809	1.00128
MEL_104-3	5792	5.12326	2.99826
MEL_105-1	5795	1.01705	0.999898
MEL_106b-1	5804	4.88185	2.00075
MEL_107-1a	5806	2.00386	3.46375
MEL_107-3a	5809	3.9025	1.73558
MEL_108-4	5813	1.41679	0.998598
MEL_112-1a	5838	0.987274	1.00065
MEL_112-5	5842	1.00955	2.9822
MEL_113-2	5845	0.997406	1.00065
MEL_114-1	5849	1.40949	1.9998
MEL_114-7	5852	2.05068	2.44475
MEL_115-1	5854	2.47966	2.44924
MEL_117-3	5872	3.45388	2.82446
MEL_117-5	5874	1.01335	1.41148
MEL_118-2a	5879	1.93286	2.0063
MEL_122-1b	5904	1.71896	4.4755
MEL_126-2	5918	2.04496	1.00128
MEL_127-1b	5923	1.3969	1.41513
MEL_127-2b	5925	0.991471	1.00128
MEL_130-1	5940	0.983204	0.999421
MEL_130-7	5946	1.7107	0.997215
MEL_133-1	5961	0.983204	1.00208
MEL_134b-1a	5973	1.00938	1.00037
MEL_136-1a	5978	0.971869	0.997215
MEL_137b-1	5985	1.01695	0.999421
MEL_138-1	5988	0.958267	2.0015
MEL_138-4	5990	1.00732	1.00065
MEL_139-6	6000	1.00193	1.00065
MEL_140-2b	6005	1.3917	1.00204
MEL_141-6	6011	1.01933	1.00128
MEL_142-3	6015	0.97637	5.00187
MEL_145-6	6038	2.00646	1.4171
MEL_147-5	6049	1.00393	1.00204
MEL_148-1a	6052	0.997234	0.994066
MEL_148-1b	6053	1.01381	1.41148
MEL_148-1e	6057	1.0095	1.00204
MEL_152-2a	6081	1.99516	1.00037
MEL_155-1a	6092	1.00072	1.9972
MEL_155-2aA	6094	0.966432	0.994066
MEL_157-1	6105	2.81567	1.41407
MEL_158-7	6119	1.02465	1.00093
MEL_159-1	6121	0.998682	1.00128
MEL_159-2	6122	0.996409	1.00075
MEL_160-1	6128	1.41427	0.997215
MEL_160-4	6129	2.4408	1.41528
MEL_162-2	6138	0.976854	1.41407
MEL_162-4	6140	0.990424	0.999898
MEL_163-2	6146	NA	NA
MEL_163-7	6151	1.00938	2.00075
MEL_164-4	6155	1.43374	1.41027
MEL_165-2	6163	0.996207	1.41407
MEL_165-3	6165	1.00337	1.00075
MEL_165-5	6167	1.0095	1.00093
MEL_165-6A	6169	0.998682	0.997215
MEL_171-1a	6201	0.997579	1.00208
MEL_171-2c	6206	2.00026	2.00417
MEL_174-3	6220	4.00906	5.00376
MEL_174-8	6226	2.45818	1.99443
MEL_175-5	6232	0.966432	0.999421
MEL_175-6	6233	1.98856	1.41528
MEL_176-1	6236	1.00667	0.997215
MEL_176-7	6242	0.97637	0.994066
MEL_177a-1	6244	3.80905	5.00753
MEL_179-5	6257	1.02465	1.00037
MEL_180-1	6258	0.999935	0.998598
MEL_180-5	6262	2.84871	1.99613
MEL_182-3b	6276	2.02217	2.00257
MEL_182-4	6277	4.45673	4.99033
MEL_185-3	6296	0.996658	0.998067
MEL_186-1b	6302	1.01705	1.00151
MEL_186-2b	6305	3.03948	2.82814
MEL_187-1b	6307	NA	NA
MEL_187-2a	6308	1.41163	1.73558
MEL_187-3b	6311	1.02057	0.997215
MEL_191-1	6327	1.0095	1.99884
MEL_191-2	6328	2.45797	2.44606
MEL_191-3	6329	0.997579	1.41407
MEL_191-6	6331	0.97637	1.00208
MEL_193-6	6344	0.998854	1.41027
MEL_199-3	6389	0.997234	1.00315
MEL_202-6	6412	5.0858	5.01576
MEL_203-6	6418	0.986639	0.998067
MEL_204-2	6422	0.981633	0.998067
MEL_207-7	6449	1.98856	2.00301
MEL_209-1	6458	0.958267	1.00151
MEL_209-2	6459	1.44047	1.00075
MEL_209-5	6464	1.00527	1.00075
